# Early Epigenetic and Metabolic Responses to the Adipocyte Secretome Reveal Stress-Adaptive States in Triple-Negative Breast Cancer

**DOI:** 10.64898/2026.04.06.716548

**Authors:** Ashley Townsel, Maya Jaffe, Shiyu He, Yifei Wu, Asia Ingram, Madison Tipton, Melissa Kemp, Curtis J. Henry, Karmella A. Haynes

## Abstract

Obesity is a well-established risk factor for triple-negative breast cancer (TNBC), yet how adipocyte-derived signals reprogram cancer cell metabolism and chromatin states remains poorly defined. Here, we investigate how adipocyte-driven lipogenesis reshapes metabolic-epigenetic coupling to support stress-adaptive cell states and functional changes in epithelial TNBC cells. Using an integrated multi-omic approach, we combine RNA sequencing (RNA-seq), chromatin accessibility (ATAC-seq), metabolic flux modeling, and functional metabolic assays in lipogenic BT-549 cells. Computational modeling trained on RNA-seq predicts shifts in metabolic pathway usage, including enhanced NAD-linked metabolism. RNA-seq reveals a predominance of gene activation, consistent with ATAC-seq data showing a strong bias toward increased accessibility. Regions of increased accessibility are enriched for stress-adaptive and antioxidant pathways, including superoxide dismutase 2 (*SOD2*) and metallothioneins (*MT1F*, *MT1E*, *MT2A*). Functionally, lipogenic cells exhibit increased spare respiratory capacity, altered ATP-linked respiration, elevated extracellular acidification, and reduced reactive oxygen species (ROS) accumulation, consistent with a bioenergetically flexible, stress-adaptive metabolic state. Together, these findings reveal that adipocyte-driven metabolic rewiring promotes selective chromatin opening and activation of stress-adaptive gene programs, enabling TNBC cells to buffer oxidative pressure for enhanced proliferation and survival after exposure to the adipocyte secretome.
