## Supplemental Table S1 for "Early Epigenetic and Metabolic Responses to the Adipocyte Secretome Reveal Stress-Adaptive States in Triple-Negative Breast Cancer"

### Sheet: Sheet1
Metabolite label	Metabolite name	Volcano polt log2FC	Volcano plot -log10 pvalue	UCM Mean	ACM Mean	p value
Purple = NAD biosynth. (Fig. 2D)		Red = log2FC >= 0.58				Green = p value <= 0.05
Yellow = Epi. metabolites (Fig. 2D)		Grey = |log2FC| < 0.58
		Blue = log2FC <= -0.58
quln	Quinolinic Acid (QUIN)	2.01175	2.54374	2.78713e-05	0.000112397	0.00285932
3hanthrn	3-Hydroxyanthranilate (3-HAA)	2.18509	1.84937	2.78713e-05	0.000126746	0.0141457
3hxkynam	3-Hydroxykynurenamine (3-HKA)	2.18509	1.84937	2.78713e-05	0.000126746	0.0141457
hLkynr	3-Hydroxy-L-Kynurenine (3-HK)	2.18509	1.84937	2.78713e-05	0.000126746	0.0141457
kynate	Kynurenic Acid (KYNA)	3.2307	2.5578	2.78713e-05	0.000261634	0.0027682
Lkynr	L-Kynurenine (L-KYN)	3.2307	2.5578	2.78713e-05	0.000261634	0.0027682
Lfmkynr	N-Formyl-L-Kynurenine (NFK)	3.2307	2.5578	2.78713e-05	0.000261634	0.0027682
anth	Anthranilate (Ant)	3.2307	2.5578	2.78713e-05	0.000261634	0.0027682
accoa	Acetyl Coenzyme A (acCoA)	-0.32026	1.17218	16.2187	12.99	0.0672703
akg	2-Oxoglutarate (aKG)	-0.134104	0.437308	26.7882	24.4103	0.365335
fad	Flavin Adenine Dinucleotide Oxidized (FAD)	-0.124249	0.534255	0.000121161	0.000111163	0.292244
amet	S-Adenosyl-L-Methionine (SAM)	-0.109392	1.15053	0.0159438	0.0147795	0.0707082
nad	Nicotinamide Adenine Dinucleotide (NAD)	-0.0938649	0.6917	0.00898595	0.00841992	0.203376
M01870	(GlcNAc)7 (Man)3 (Asn)1	-6	0.296721	3.03667e-07	0	0.504985
C01041	Monodehydroascorbate	-6	0.296721	3.33333e-10	0	0.504985
tmtrdcoa	4,8,12-Trimethyl Tridecanoyl Coenzyme A	-6	0.296721	3.33333e-10	0	0.504985
C07297	3-Oxopristanoyl Coenzyme A	-6	0.296721	3.33333e-10	0	0.504985
gudac	Guanidinoacetic Acid	-5.90704	0.181837	0.000509651	8.49333e-06	0.657905
pcreat	Phosphocreatine	-5.90693	0.181837	0.000509652	8.494e-06	0.657905
crtn	Creatinine	-5.90693	0.181837	0.000509652	8.494e-06	0.657905
creat	Creatine	-5.90692	0.154902	0.000509652	8.494e-06	0.7
CE4843	(11Z,14Z)-Icosadienoyl Coenzyme A	-2.36574	0.64402	0.000293148	5.6876e-05	0.226976
dolichol_L	Dolichol, Human Liver Homolog	-1.82911	1	0.000104301	2.93543e-05	0.1
chito2pdol_L	N,N-Diacetylchitobiosyldiphosphodolichol, Human Liver Homolog	-1.82911	1	0.000104301	2.93543e-05	0.1
dolmanp_L	Dolichyl Phosphate D-Mannose, Human Liver Homolog	-1.8291	1	0.000104301	2.93543e-05	0.1
dolp_L	Dolichyl Phosphate	-1.8291	1	0.000104301	2.93543e-05	0.1
naglc2p_L	N-Acetyl-D-Glucosaminyldiphosphodolichol, Human Liver Homolog	-1.8291	1	0.000104301	2.93543e-05	0.1
dedoldp_L	Dehydrodolichol Diphosphate, Human Liver Homolog	-1.8291	1	0.000104301	2.93543e-05	0.1
mpdol_L	Beta-D-Mannosyldiacetylchitobiosyldiphosphodolichol, Human Liver Homolog	-1.8291	1	0.000104301	2.93543e-05	0.1
M01895	(GlcNAc)2 (Man)4 (PP-Dol)1	-1.8291	1	0.000104301	2.93543e-05	0.1
M01865	(GlcNAc)2 (Man)3 (PP-Dol)1	-1.8291	1	0.000104301	2.93543e-05	0.1
doldp_L	Dolichol Diphosphate, Human Liver Homolog	-1.8291	1	0.000104301	2.93543e-05	0.1
m4mpdol_L	(Alpha-D-Mannosyl)4-Beta-D-Mannosyl-Diacetylchitobiosyldiphosphodolichol, Human Liver Homolog	-1.8291	1	0.000104301	2.93543e-05	0.1
m1mpdol_L	Alpha-D-Mannosyl-Beta-D-Mannosyl-Diacylchitobiosyldiphosphodolichol, Human Liver Homolog	-1.8291	1	0.000104301	2.93543e-05	0.1
hmgcoa	Hydroxymethylglutaryl Coenzyme A	-1.8291	1	0.022529	0.00634057	0.1
5dpmev	(R)-5-Diphosphomevalonate	-1.8291	1	0.022529	0.00634057	0.1
sql	Squalene	-1.8291	1	0.00375483	0.00105676	0.1
grdp	Geranyl Diphosphate	-1.8291	1	0.0112645	0.00317029	0.1
dmpp	Dimethylallyl Diphosphate	-1.8291	1	0.022529	0.00634057	0.1
frdp	Farnesyl Diphosphate	-1.8291	1	0.00750966	0.00211353	0.1
mev_R	(R)-Mevalonate	-1.8291	1	0.022529	0.00634057	0.1
5pmev	(R)-5-Phosphonatomevalonate	-1.8291	1	0.022529	0.00634057	0.1
ipdp	Isopentenyl Diphosphate	-1.8291	1	0.022529	0.00634057	0.1
HC01118	Presqualene Diphosphate	-1.8291	1	0.00375483	0.00105676	0.1
M02898	S-Farnesyl Protein	-1.80576	1.72757	0.00738916	0.00211353	0.0187254
M00195	Protein C-Terminal S-Farnesyl-L-Cysteine Methyl Ester	-1.80576	1.72757	0.00738916	0.00211353	0.0187255
M00194	Protein C-Terminal S-Farnesyl-L-Cysteine	-1.80576	1.72757	0.00738916	0.00211353	0.0187255
M01805	Farnesylcysteine	-1.80576	1.72757	0.00738916	0.00211353	0.0187255
HC02110	4Alpha-Methylzymosterol	-1.71462	2.76939	3.16067e-06	9.63e-07	0.00170062
hdcea	Hexadecenoate (N-C16:1)	-1.60029	1.99266	0.0314064	0.0103582	0.0101706
gq1c_hs	Gq1C	-1.54355	0.740126	9.84333e-07	3.37667e-07	0.181917
vacc	Vaccenic Acid	-1.36221	1	0.00766627	0.00298207	0.1
thmmp	Thiamin Monophosphate	-1.35769	1.82677	0.000472489	0.000184368	0.0149015
M00561	2-(Alpha-Hydroxyethyl)Thiamine-Diphosphate	-1.35769	1.82677	0.00047249	0.000184368	0.0149016
thmtp	Thiamine-Triphosphate	-1.35769	1.82677	0.00047249	0.000184368	0.0149016
HC01435	3-Carboxy-1-Hydroxypropyl-Thpp	-1.35769	1.82677	0.00047249	0.000184368	0.0149016
thmpp	Thiamine Diphosphate	-1.35769	1.82677	0.00047249	0.000184368	0.0149016
tettet6coa	(9Z,12Z,15Z,18Z)-Tetracosatetraenoyl Coenzyme A	-1.26679	1.51649	2.56667e-08	1.06667e-08	0.0304445
zymst	Zymosterol	-1.25526	1.52613	0.000260689	0.000109207	0.0297761
chsterol	Cholesterol	-1.25045	1.51306	0.00025753	0.000108244	0.0306863
HC02020	Cholest-5-En-3Beta-Yl Hexadecanoate	-1.25045	1.51304	0.000257529	0.000108244	0.0306874
20ahchsterol	20-Hydroxycholesterol	-1.25045	1.51303	0.000257529	0.000108244	0.0306881
vitd3	Calciol	-1.25045	1.51305	0.000257528	0.000108244	0.0306864
2425dhvitd3	(24R)-24,25-Dihydroxycalciol	-1.25045	1.51304	0.000257528	0.000108244	0.0306875
1a2425thvitd3	Calcitetrol	-1.25045	1.51304	0.000257528	0.000108244	0.0306875
1a25dhvitd3	Calcitriol	-1.25045	1.51304	0.000257528	0.000108244	0.0306875
25hvitd3	Calcidiol	-1.25045	1.51304	0.000257528	0.000108244	0.0306875
7dhchsterol	Cholesta-5,7-Dien-3Beta-Ol	-1.25044	1.51304	0.000257528	0.000108244	0.0306873
pd3	Previtamin D3	-1.25044	1.51304	0.000257528	0.000108244	0.0306873
dsmsterol	Desmosterol	-1.25044	1.51304	0.000257528	0.000108244	0.0306873
chlstol	5Alpha-Cholesta-7,24-Dien-3Beta-Ol	-1.25044	1.51304	0.000257528	0.000108244	0.0306873
ddsmsterol	Cholesta-5,7,24-Trien-3Beta-Ol	-1.25044	1.51304	0.000257528	0.000108244	0.0306873
lthstrl	5Alpha-Cholest-7-En-3Beta-Ol	-1.25044	1.51304	0.000257528	0.000108244	0.0306873
M00023	13Z,16Z-Docosadienoyl Coenzyme A	-1.25044	1.51302	0.000135343	5.68873e-05	0.0306889
M01217	(10E,12Z)-(9S)-9-Hydroperoxyoctadeca-10,12-Dienoic Acid	-1.25044	1.51301	0.000135292	5.68657e-05	0.0306898
M00606	Cholest-5-En-3Beta,22R-Diol	-1.25044	1.51301	0.000257528	0.000108244	0.0306894
C14826	(9Z)-12,13-Epoxyoctadecenoic acid (12(13)-EpOME)	-1.24674	1.50211	0.000135906	5.7271e-05	0.0314698
C14825	9,10-Epoxyoctadecenoic acid (9(10)-EpOME)	-1.24674	1.50211	0.000135906	5.7271e-05	0.0314698
tethex3coa	Tetracosa-6,9,12,15,18,21-All-Cis-Hexaenoyl Coenzyme A	-1.24442	1.50156	5.13333e-08	2.16667e-08	0.0315096
tetpent6coa	Tetracosa-6,9,12,15,18-All-Cis-Pentaenoyl Coenzyme A	-1.24442	1.50156	5.13333e-08	2.16667e-08	0.0315096
chsterols	Cholesterol Sulfate	-1.23288	1.5477	0.000254409	0.000108243	0.0283337
ocdcea	Octadecenoate (N-C18:1)	-1.22535	1.88708	0.0268456	0.0114817	0.0129695
nrvnccoa	Cis-15-Tetracosenoyl Coenzyme A	-1.22094	1.89444	0.0267636	0.0114817	0.0127515
doco13ac	13-Docosenoate	-1.22094	1.89444	0.0267636	0.0114817	0.0127515
CE2510	11-Cis-Eicosenoate	-1.22094	1.89444	0.0267636	0.0114817	0.0127515
CE5155	Docosenoyl Coenzyme A	-1.22094	1.89444	0.0267636	0.0114817	0.0127515
odecoa	Octadecenoyl Coenzyme A (N-C18:1 Coenzyme A)	-1.22094	1.89444	0.0267636	0.0114817	0.0127515
nrvnc	Nervonic Acid	-1.22019	1.89399	0.0267636	0.0114877	0.0127646
zymstnl	Cholesta-8(9)-En-3Beta-Ol	-1.15439	1.55084	0.000278398	0.000125072	0.0281292
44mzym	14-Demethyllanosterol	-1.15327	1	0.000801902	0.00036054	0.1
44mctr	4,4-Dimethyl-5Alpha-Cholesta-8,14,24-Trien-3Beta-Ol	-1.15327	1	0.000801902	0.00036054	0.1
Ssq23epx	Squalene 2,3-Epoxide	-1.15327	1	0.000801902	0.00036054	0.1
CE2314	4,4-Dimethylcholesta-8(9)-En-3Beta-Ol	-1.15327	1	0.000801902	0.00036054	0.1
C05109	24,25-Dihydrolanosterol	-1.15327	1	0.000801902	0.00036054	0.1
lanost	Lanosterol	-1.15327	1	0.000801902	0.00036054	0.1
acglu	N-Acetyl-L-Glutamate	-1.14406	1	6.00167e-06	2.71567e-06	0.1
gt2_hs	Gt2	-1.14239	1.16511	7.09333e-07	3.21333e-07	0.0683733
gt1c_hs	Gt1C	-1.14239	1.16511	7.09333e-07	3.21333e-07	0.0683733
gt3_hs	Gt3	-1.14239	1.16511	7.09333e-07	3.21333e-07	0.0683733
glyc_R	D-Glycerate	-1.08684	1.89414	0.0295545	0.013914	0.0127603
HC01444	Galactosylglycerol	-1.08684	1.89414	0.0295545	0.013914	0.0127603
glyald	D-Glyceraldehyde	-1.08684	1.89414	0.0295545	0.013914	0.0127603
glyc	(S)-Glycerate	-1.08684	1.89414	0.0295545	0.013914	0.0127603
4mzym_int2	3-Keto-4-Methylzymosterol	-1.0237	1.39098	0.000278398	0.000136931	0.0406463
4mzym_int1	4Alpha-Methylzymosterol-4-Carboxylate	-1.0237	1.39098	0.000278398	0.000136931	0.0406463
lnlc	Linoleate	-1.01379	1.55921	0.000166969	8.269e-05	0.0275922
M02723	Phenylacetylglycine	-0.964679	0.425014	7.54493e-05	3.86597e-05	0.375825
gt1a_hs	Gt1A	-0.958246	0.784733	6.24333e-07	3.21333e-07	0.16416
gd1c_hs	Gd1C	-0.958246	0.784733	6.24333e-07	3.21333e-07	0.16416
gq1b_hs	Gq1B	-0.958246	0.784733	6.24333e-07	3.21333e-07	0.16416
M01757	D-Xylonolactone	-0.744028	0.627974	6.4615e-05	3.85797e-05	0.235519
dak2gpe_hs	1-Alkenyl 2-Acylglycerol 3-Phosphoethanolamine Plasmalogen	-0.718858	1.91932	0.000559489	0.000339933	0.0120414
ak2gpe_hs	1-Alkyl 2-Acylglycerol 3-Phosphoethanolamine	-0.718858	1.91932	0.000559489	0.000339933	0.0120414
M00627	2-Acyl-1-(1-Alkenyl)-Sn-Glycero-3-Phosphate	-0.718858	1.91932	0.000559489	0.000339933	0.0120414
C14770	11,12-Epoxyeicosatrienoic Acid	-0.697005	1.242	0.00164793	0.00101653	0.05728
C14769	8,9-Epoxyeicosatrienoic Acid	-0.697005	1.242	0.00164793	0.00101653	0.0572799
C14771	14,15-Epoxy-5,8,11-Eicosatrienoic Acid	-0.697004	1.242	0.00164793	0.00101653	0.0572798
C13856	2-Arachidonoylglycerol	-0.697004	1.242	0.00164793	0.00101653	0.05728
arachdcoa	Arachidonoyl Coenzyme A	-0.697004	1.242	0.00164793	0.00101653	0.05728
C05279	Trans,Cis-Lauro-2,6-Dienoyl Coenzyme A	-0.697004	1.24199	0.00164793	0.00101653	0.0572804
C14768	5,6-Epoxy-8,11,14-eicosatrienoic Acid	-0.697003	1.24199	0.00164793	0.00101653	0.0572803
C11695	Anandamide	-0.697003	1.242	0.00164793	0.00101653	0.0572803
C05280	Cis,Cis-3,6-Dodecadienoyl Coenzyme A	-0.697002	1.24199	0.00164793	0.00101653	0.0572804
prgnlones	Pregnenolone Sulfate	-0.684375	1.60538	0.00011896	7.40257e-05	0.0248097
eidi1114ac	Cis,Cis-11,14-Eicosadienoic Acid	-0.680934	0.24209	0.00028393	0.000177104	0.572677
ala_D	D-Alanine	-0.661416	1.99997	1.09283	0.690948	0.0100006
M03164	D-Alanyl-D-Alanine	-0.661416	1.99997	0.546414	0.345474	0.0100006
crn	L-Carnitine	-0.652077	0.0892724	3.66667e-09	2.33333e-09	0.814193
lnlncg	Gamma-Linolenate	-0.625117	1.2559	0.00290967	0.00188653	0.0554752
cdpea	Cytidine-5'-Diphosphate-Ethanolamine	-0.620965	2.56934	0.000522785	0.000339933	0.00269563
dlnlcgcoa	Dihomo-Gamma-Linolenyl Coenzyme A	-0.577008	1.34775	0.00151641	0.00101653	0.0449008
lnlnca	Alpha-Linolenate	-0.577008	1.34775	0.00151641	0.00101653	0.0449007
dlnlcg	Dihomo-Gamma-Linolenate	-0.577006	1.34774	0.00151641	0.00101653	0.044901
17ahprgstrn	17Alpha-Hydroxyprogesterone	0.575345	0.296721	2.21243e-05	3.2966e-05	0.504985
17ahprgnlone	17Alpha-Hydroxypregnenolone	0.57641	0.296721	2.14307e-05	3.1956e-05	0.504985
M02605	N-Methyltryptamine	0.578618	0.296721	3.04603e-05	4.549e-05	0.504985
nwharg	N-(Omega)-Hydroxyarginine	0.623592	0	0.000129245	0.000199129	1
6htststerone	6-Beta-Hydroxy Testosterone	0.679351	0.451391	2.1559e-05	3.4525e-05	0.353679
no	Nitric Oxide	0.722377	0	0.000161297	0.000266124	1
M01281	Adenylated Molybdopterin	0.742	0	3.62333e-07	6.06e-07	1
cyst_L	L-Cystathionine	0.745194	3.62256	0.053123	0.0890447	0.000238472
argsuc	L-Arginosuccinic Acid	0.750765	1.15692	0.797927	1.34266	0.0696754
M01966	D-Glucose 1,6-Bisphosphate	0.757414	1.87021	0.0012391	0.00209464	0.0134832
pser_L	O-Phospho-L-Serine	0.791589	2.09303	0.00702585	0.0121616	0.00807178
3php	3-Phosphonatooxypyruvate	0.791589	2.09303	0.00702585	0.0121616	0.00807178
agm	Agmatine	0.811347	1.57667	0.000310021	0.000544041	0.0265049
gq1balpha_hs	Gq1Balpha	1.01864	0.775175	2.97267e-06	6.02267e-06	0.167813
urea	Urea	1.03832	1.0312	0.0185426	0.0380835	0.093067
dheas	3Beta-Hydroxyandrost-5-En-17-One 3-Sulfate	1.09537	0.718687	2.295e-06	4.90367e-06	0.191123
estrones	Estrone 3-Sulfate	1.11919	0.734097	1.84033e-06	3.99767e-06	0.18446
n4abutn	4-Acetamidobutanal	1.24344	0.39794	0.000476811	0.00112891	0.4
4aabutn	4-Acetamidobutanoate	1.24344	0.39794	0.000476811	0.00112891	0.4
46dhoxquin	4,6-Dihydroxyquinoline	1.2443	1.11621	1.19033e-05	2.81993e-05	0.0765225
5hxkynam	5-Hydroxykynurenamine	1.2443	1.11621	1.19033e-05	2.81993e-05	0.0765225
5hxkyn	5-Hydroxykynurenine	1.2443	1.11621	1.19033e-05	2.81993e-05	0.0765225
5hoxnfkyn	5-Hydroxy-N-Formylkynurenine	1.2443	1.11621	1.19033e-05	2.81993e-05	0.0765225
gd3_hs	Gd3	1.25024	0.39794	1.96933e-06	4.68467e-06	0.4
HC01522	Gentisate Aldehyde	1.27209	0.913707	3.77547e-05	9.1182e-05	0.121981
4fumacac	4-Fumarylacetoacetate	1.27209	0.913707	3.77547e-05	9.1182e-05	0.121981
2hyoxplac	2-Hydroxyphenylacetate	1.27209	0.913707	3.77547e-05	9.1182e-05	0.121981
hgentis	Homogentisate	1.27209	0.913707	3.77547e-05	9.1182e-05	0.121981
4mlacac	4-Maleylacetoacetate	1.27209	0.913707	3.77547e-05	9.1182e-05	0.121981
HC00460	2,5-Dihydroxybenzoate	1.27209	0.913707	3.77547e-05	9.1182e-05	0.121981
M01184	3Beta,7Alpha-Dihydroxy-5-Pregnen-20-One	1.27212	0.46782	4.61667e-07	1.115e-06	0.340549
gt1b_hs	Gt1B	1.37196	0.660411	1.81e-06	4.68467e-06	0.218569
gd1b_hs	Gd1B	1.37196	0.660411	1.81e-06	4.68467e-06	0.218569
gd2_hs	GalNac-Beta1->4(Neuac-Alpha2->8Neuac2->3)Gal-Beta1->4Glc-Beta1->1'Cer	1.40464	0.39794	1.81e-06	4.792e-06	0.4
cmusa	Cis,Cis-2-Amino-3-(3-Oxoprop-1-Enyl)But-2-Enedioate	2.01175	2.54374	2.78713e-05	0.000112397	0.00285932
C02470	Xanthurenic Acid	2.18509	1.84937	2.78713e-05	0.000126746	0.0141457
42A3HP24DB	4-(2-Amino-3-Hydroxyphenyl)-2,4-Dioxobutanoate	2.18509	1.84937	2.78713e-05	0.000126746	0.0141457
48dhoxquin	Quinoline-4,8-Diol	2.18509	1.84937	2.78713e-05	0.000126746	0.0141457
M01572	Cinnavalininate	2.18509	1.84936	1.39357e-05	6.3373e-05	0.0141463
aprgstrn	(20S)-20-Hydroxypregn-4-En-3-One	2.2952	0.920139	1.431e-06	7.02367e-06	0.120188
acngalacglcgal14acglcgalgluside_hs	Vi3Neuac-Nlc6Cer	2.33526	1.17873	5.594e-06	2.82297e-05	0.0662632
sphgn	Sphinganine	2.63246	1	5.75333e-06	3.56753e-05	0.1
sphs1p	Sphingosine 1-Phosphate (S1P)	2.64319	1	5.75333e-06	3.59417e-05	0.1
galacglc13galacglcgal14acglcgalgluside_hs	Nlc8Cer	2.64321	1	5.75333e-06	3.59423e-05	0.1
galacglcgalgluside_hs	D-Glucosylceramide	2.64327	1	5.753e-06	3.59417e-05	0.1
galside_hs	D-Galactosyl-N-Acylsphingosine	2.64328	1	5.753e-06	3.5942e-05	0.1
digalsgalside_hs	Digalactosylceramidesulfate	2.64328	1	5.753e-06	3.5942e-05	0.1
digalside_hs	Digalactosylceramide	2.6433	1	5.753e-06	3.59423e-05	0.1
C01290	Beta-D-Galactosyl-1,4-Beta-D-Glucosylceramide	2.64549	1	5.753e-06	3.5997e-05	0.1
galacglcgal14acglcgalgluside_hs	Nlc6Cer	2.67731	1	5.594e-06	3.57827e-05	0.1
gd1a_hs	N-Acetylneuraminosyl-D-Galactosyl-N-Acetyl-D-Galactosaminyl-(N-Acetylneuraminosyl)-D-Galactosyl-D-Glucosylceramide Dianion	2.67945	1	5.59433e-06	3.5838e-05	0.1
gm1b_hs	Gm1B	2.68355	1	5.59467e-06	3.5942e-05	0.1
HC02228	Hexadecenal	2.68362	1	5.59433e-06	3.59417e-05	0.1
gbside_hs	Globoside	2.68362	1	5.59433e-06	3.59417e-05	0.1
C03405	Lactosylceramide Sulfate	2.68363	1	5.59433e-06	3.5942e-05	0.1
C01747	Psychosine	2.68363	1	5.59433e-06	3.5942e-05	0.1
ga1_hs	Gibberellin A1	2.68363	1	5.59433e-06	3.5942e-05	0.1
gm2_hs	N-Acetyl-Beta-D-Galactosaminyl-(1->4)-[Alpha-N-Acetylneuraminosyl-(2->3)]-Beta-D-Galactosyl-Beta-D-Glucosyl-(1<->1)-Ceramide Anion	2.68363	1	5.59433e-06	3.5942e-05	0.1
acglc13galacglcgal14acglcgalgluside_hs	Nlc7Cer	2.68363	1	5.59433e-06	3.5942e-05	0.1
galgbside_hs	Galactosylgloboside	2.68365	1	5.59433e-06	3.59423e-05	0.1
C02744	Psychosine Sulfate	2.68365	1	5.59433e-06	3.59423e-05	0.1
ga2_hs	Gibberellin A2	2.68371	1	5.594e-06	3.59417e-05	0.1
sphings	Sphingosine	2.68372	1	5.594e-06	3.5942e-05	0.1
gm3_hs	Alpha-N-Acetylneuraminosyl-(2->3)-Beta-D-Galactosyl-(1->4)-Beta-D-Glucosylceramide	2.6838	1	5.59367e-06	3.5942e-05	0.1
acglcgalgluside_hs	Lactotriaosylceramide	2.68583	1	5.59433e-06	3.59967e-05	0.1
hxdcal	Hexadecanal	2.68584	1	5.59433e-06	3.5997e-05	0.1
gm1_hs	Ganglioside Gm1	2.68584	1	5.59433e-06	3.5997e-05	0.1
acglcgal14acglcgalgluside_hs	N-Acetyl-D-Glucosaminyl-1,3-Beta-D-Galactosyl-1,4-N-Acetyl-Beta-D-Glucosaminyl-1,3-Beta-D-Galactosyl-1,4-Beta-D-Glucosylceramide	2.68591	1	5.594e-06	3.59967e-05	0.1
acglcgalacglcgal14acglcgalgluside_hs	(Gal)3 (Glc)1 (Glcnac)3 (Cer)1	2.68592	1	5.594e-06	3.5997e-05	0.1
thcrm_hs	Trihexosyl Ceramide	2.68592	1	5.594e-06	3.5997e-05	0.1
sph1p	(2S,3R)-2-Azaniumyl-3-Hydroxyoctadecyl Phosphate	2.68592	1	5.594e-06	3.5997e-05	0.1
M02491	Monosialylgalactosylgloboside	2.72522	1	5.43533e-06	3.59417e-05	0.1
3dsphgn	(2S)-1-Hydroxy-3-Oxooctadecan-2-Aminium	2.79818	1	5.129e-06	3.56753e-05	0.1
M02748	Phytoceramide-Pool	3.09365	0.728691	2.18433e-06	1.86467e-05	0.186771
M02749	Phytosphingosine	3.09387	0.728707	2.184e-06	1.86467e-05	0.186764
nformanth	N-Formylanthranilate	3.2307	2.5578	2.78713e-05	0.000261634	0.0027682
4aphdob	4-(2-Aminophenyl)-2,4-Dioxobutanoate	3.2307	2.5578	2.78713e-05	0.000261634	0.0027682
HC02217	Prostaglandin-G2	3.77657	0.755397	6.76267e-06	9.26787e-05	0.175632
prostgi2	Prostaglandin I2	3.83121	0.749941	1.58803e-05	0.000226031	0.177852
CE0955	6-Oxo-Prostaglandin F1Alpha	3.83121	0.749947	1.58803e-05	0.000226031	0.17785
HC02214	Prostaglandin-F1Alpha	3.83121	0.749947	1.58803e-05	0.000226031	0.17785
prostgf2	Prostaglandin F2Alpha	3.83124	0.749946	1.588e-05	0.000226031	0.17785
HC02180	9S,11,15S-Trihydroxy-Thromboxa-5Z,13E-Dien-1-Oic Acid	3.83124	0.749949	1.588e-05	0.000226031	0.177849
txa2	Thromboxane A2	3.83124	0.749956	1.588e-05	0.000226032	0.177846
prostgh2	Prostaglandin H2	3.83126	0.749948	1.58797e-05	0.00022603	0.177849
HC02203	Prostaglandin-A2	3.83126	0.749948	1.58797e-05	0.00022603	0.177849
M01167	6-Keto-Prostaglandin E1	3.83127	0.74995	1.58797e-05	0.000226031	0.177848
prostgd2	Prostaglandin D2	3.83127	0.749949	1.58797e-05	0.000226031	0.177849
CE0737	Malonic Dialdehyde	3.83127	0.749949	1.58797e-05	0.000226031	0.177849
C05957	Prostaglandin J2	3.8313	0.74995	1.58793e-05	0.000226031	0.177849
HC02207	Prostaglandin-C2	3.83132	0.749947	1.5879e-05	0.00022603	0.17785
HC02205	Prostaglandin-B2	3.83133	0.749952	1.5879e-05	0.000226031	0.177847
prostge2	Prostaglandin E2	3.83134	0.74996	1.5879e-05	0.000226032	0.177844
HC02206	Prostaglandin-C1	4.08659	0.727585	2.53333e-06	4.30407e-05	0.187247
C11304	S-(Prostaglandin A1)-Glutathione	4.08678	0.727591	2.533e-06	4.30407e-05	0.187244
HC02202	Prostaglandin-A1	4.08678	0.727591	2.533e-06	4.30407e-05	0.187244
prostg1	15-Dehydro-Prostaglandin E1	4.08678	0.727591	2.533e-06	4.30407e-05	0.187244
prostge1	Prostaglandin E1	4.08678	0.727591	2.533e-06	4.30407e-05	0.187244
HC02204	Prostaglandin-B1	4.08678	0.727591	2.533e-06	4.30407e-05	0.187244
